# Synergistic 3D, multispectral, and thermal image analysis via supervised machine learning for improved detection of root rot symptoms in hydroponically-grown flat-leaf parsley

**DOI:** 10.1101/2025.05.14.653930

**Authors:** Avinash Agarwal, Filipe de Jesus Colwell, Julian Bello Rodriguez, Sarah Sommer, Monica Barman, Viviana Andrea Correa Galvis, Tom R. Hill, Neil Boonham, Ankush Prashar

## Abstract

Root rot in hydroponically-grown leafy vegetables is difficult to detect via conventional manual and machine vision-based approaches as symptoms of infection are not clearly visible on the canopy at earlier stages of infection. Hence, the present study investigates the potential of using machine learning for assessing canopy information obtained from multiple imaging platforms synergistically to improve root rot detection. Herein, flat-leaf parsley seedlings were grown in an experimental hydroponic vertical farm and inoculated with *Pythium irregulare* and *Phytophthora nicotianae*. Subsequently, the seedlings were imaged via 3D, multispectral, and thermal sensors at various stages of growth to obtain twenty-six image-based plant features. Following a preliminary screening of redundant features via regression analysis, data for seventeen image features associated with morphometric, spectral, and thermal attributes was co-analyzed using supervised machine learning by Support Vector Machines (SVM). Exhaustive feature selection using different SVM kernels and maximum feature thresholds was performed to identify optimal feature subsets. It was observed that combining parameters obtained from all three imaging platforms enabled better identification of infected samples (>99%) than using a higher number of attributes from individual imaging systems. In addition, model performance was improved considerably by including temporal information during model training. Hence, it may be inferred that fusion of data from multiple imaging systems and using it with temporal information can enable better real-time high-throughput monitoring of root rot.
