## Supplementary File_S1 feature correlation for "Synergistic 3D, multispectral, and thermal image analysis via supervised machine learning for improved detection of root rot symptoms in hydroponically-grown flat-leaf parsley"

### Sheet: Table
Synergistic 3D, multispectral, and thermal image analysis via supervised machine learning for improved detection of root rot symptoms in hydroponically-grown flat-leaf parsley
Avinash Agarwal1,5*, Filipe de Jesus Colwell2, Julian Bello Rodriguez1, Sarah Sommer1, Monica Barman4, Viviana Andrea Correa Galvis2, Tom R. Hill3, Neil Boonham1, Ankush Prashar1*
1School of Natural and Environmental Sciences, Newcastle University, Newcastle upon Tyne, UK
2Crop Science R&D Division, Infarm - Indoor Urban Farming B.V., The Netherlands
3Faculty of Medical Sciences, Newcastle University, Newcastle upon Tyne, UK
4Science Support Platform, Leibniz Institute of Vegetable and Ornamental Crops (IGZ), Großbeeren, Germany
5Institute for Bio- and Geosciences: Plant Sciences (IBG-2), Forschungszentrum Jülich GmbH, Jülich, Germany
Feature correlation (r^2) matrix (n = 1804)
	DPT	DB	GLI	Height	Ht_max	Hue	Leaf_ang	TLA	LAI	PLA	LInc	LPD	NDVI	NPCI	PSRI	Temp	R	G	B	NIR	R/G	G/R	R+G+B	R+G-B	GMR	AGRI
DB	0.238448
GLI	0.0385586	0.609834
Height	0.235292	0.907978	0.638924
Ht_max	0.232575	0.888998	0.657809	0.985302
Hue	0.0036723	0.234587	0.572893	0.271032	0.277693
Leaf_ang	0.0469144	0.130574	0.203249	0.153572	0.145395	0.149672
TLA	0.12659	0.744309	0.740737	0.599475	0.614995	0.30452	0.156382
LAI	0.126617	0.744319	0.740734	0.599494	0.615015	0.304517	0.156396	0.999999
PLA	0.12306	0.744105	0.734628	0.599926	0.611704	0.30831	0.194846	0.99333	0.993328
LInc	0.0407326	0.129054	0.21571	0.151728	0.147106	0.159771	0.950862	0.166644	0.166658	0.200538
LPD	0.099676	0.3355	0.38144	0.554372	0.561846	0.195064	0.0725049	0.22889	0.228891	0.217845	0.0811954
NDVI	0.172172	0.617529	0.896474	0.62917	0.650529	0.459564	0.249567	0.774064	0.774086	0.768191	0.264599	0.362864
NPCI	0.106337	0.321236	0.479945	0.339189	0.363836	0.0705161	0.0426697	0.431737	0.431742	0.406668	0.0582414	0.222185	0.517132
PSRI	0.0581869	0.376876	0.601092	0.388881	0.390408	0.654023	0.261984	0.43184	0.431838	0.439838	0.257731	0.208467	0.632287	0.0600964
Temp	0.0831084	0.705204	0.605426	0.721266	0.714241	0.287834	0.172208	0.543922	0.543961	0.550132	0.163917	0.288445	0.549701	0.260935	0.390097
R	0.0858126	0.483489	0.83206	0.515761	0.539902	0.469985	0.193831	0.656332	0.656363	0.650271	0.204805	0.346413	0.903606	0.495267	0.5255	0.453753
G	0.224966	0.482723	0.653293	0.502769	0.524582	0.258349	0.145292	0.610789	0.610842	0.60054	0.152471	0.318104	0.831783	0.545485	0.375297	0.392849	0.913882
B	0.102088	0.450449	0.773504	0.478252	0.505516	0.351415	0.171089	0.642121	0.642157	0.633087	0.184601	0.329164	0.866342	0.595682	0.377223	0.408831	0.96882	0.927618
NIR	0.0244147	0.303933	0.451568	0.367709	0.37804	0.241026	0.0113062	0.278919	0.278954	0.268818	0.0120499	0.288187	0.413949	0.26034	0.204468	0.308007	0.603756	0.611965	0.555021
R/G	0.0116471	0.556209	0.957324	0.581265	0.595575	0.644756	0.213351	0.687464	0.687461	0.688365	0.219512	0.344832	0.81536	0.332784	0.652907	0.575634	0.793819	0.58153	0.703738	0.445472
G/R	0.0435417	0.678993	0.920633	0.679971	0.68925	0.510545	0.197641	0.75862	0.758625	0.758347	0.200665	0.348545	0.817082	0.375436	0.591317	0.652973	0.756432	0.621613	0.684177	0.453637	0.944635
R+G+B	0.12928	0.482745	0.774207	0.510512	0.535497	0.371288	0.175129	0.651666	0.651705	0.643199	0.185933	0.339446	0.888584	0.55301	0.439609	0.429806	0.984557	0.963899	0.986828	0.603101	0.713705	0.706721
R+G-B	0.174575	0.509728	0.727219	0.535551	0.554699	0.38294	0.171147	0.627356	0.627401	0.620394	0.176618	0.336013	0.871413	0.450473	0.528548	0.439621	0.950096	0.966661	0.903449	0.651243	0.686248	0.701572	0.960166
GMR	0.0540715	0.195741	0.669824	0.227184	0.240495	0.712156	0.172752	0.336403	0.336376	0.341247	0.185182	0.184965	0.478933	0.134085	0.516931	0.286668	0.54172	0.254974	0.453315	0.231202	0.74207	0.546657	0.427287	0.358681
AGRI	0.0046718	0.418631	0.862825	0.431213	0.446073	0.6585	0.205228	0.58858	0.588554	0.593547	0.214564	0.259486	0.674053	0.257253	0.580127	0.493746	0.677717	0.412812	0.596981	0.316578	0.916407	0.822474	0.579079	0.513544	0.882134
R+G	0.141954	0.493865	0.767471	0.521339	0.544962	0.377405	0.175441	0.650217	0.650258	0.642096	0.184862	0.341223	0.890998	0.528507	0.46649	0.435898	0.982992	0.972351	0.971677	0.620825	0.711889	0.710965	0.997079	0.978587	0.411452	0.565497
	Attributes list:								Attribute selection (r^2 > 0.95):
	DPT	Days post transplantation
	DB	Digital biomass							Selected	Excluded
	GLI	Green Leaf Index							DPT
	Height	Mean plant height							DB
	Ht_max	Maximum plant height							Ht_m	Height
	Hue	Hue angle							LInc	Leaf_ang
	Leaf_ang	Leaf angle							LAI	TLA, PLA
	TLA	Total leaf area							LPD
	LAI	Leaf area index							GLI	R/G
	PLA	Projected leaf area							Hue
	LInc	Leaf inclination							NDVI
	LPD	Light penetration depth							NPCI
	NDVI	Normalised Difference Vegetation Index							PSRI
	NPCI	Normalised Pigment Chlorophyll ratio Index							R	B, R+G+B, R+G-B, R+G
	PSRI	Plant Senescence Reflectance Index							G	R+G+B, R+G-B, R+G
	Temp	Canopy temperature							NIR
	R	Red							G/R
	G	Green							GMR
	B	Blue							AGRI
	NIR	Near-infrared							Temp
	R/G	Red-Green reflectance ratio
	G/R	Green-Red reflectance ratio
	R+G+B	Reg-Green-Blue sum
	R+G-B	Red-plus-Green-minus-Blue
	GMR	Green-minus-Red
	AGRI	Augmented Green-Red Index
	R+G	Reg-Green sum
