## Supplementary File_S2 SVM feature co-occurrence matrix for "Synergistic 3D, multispectral, and thermal image analysis via supervised machine learning for improved detection of root rot symptoms in hydroponically-grown flat-leaf parsley"

### Sheet: linear
Synergistic 3D, multispectral, and thermal image analysis via supervised machine learning for improved detection of root rot symptoms in hydroponically-grown flat-leaf parsley
Avinash Agarwal1,5*, Filipe de Jesus Colwell2, Julian Bello Rodriguez1, Sarah Sommer1, Monica Barman4, Viviana Andrea Correa Galvis2, Tom R. Hill3, Neil Boonham1, Ankush Prashar1*
1School of Natural and Environmental Sciences, Newcastle University, Newcastle upon Tyne, UK
2Crop Science R&D Division, Infarm - Indoor Urban Farming B.V., The Netherlands
3Faculty of Medical Sciences, Newcastle University, Newcastle upon Tyne, UK
4Science Support Platform, Leibniz Institute of Vegetable and Ornamental Crops (IGZ), Großbeeren, Germany
5Institute for Bio- and Geosciences: Plant Sciences (IBG-2), Forschungszentrum Jülich GmbH, Jülich, Germany
	Feature co-occurrence matrix; kernel: linear
		Feature type ->	Temporal			Morphometric								Spectral						Thermal		Model metrics
	Max_features	Rand_state	DPT	DB	Ht_m	LAI	LInc	LPD	GLI	Hue	NDVI	NPCI	PSRI	R	G	NIR	G/R	GMR	AGRI	Temp	Accuracy#	Features	Feature categories
	1	1	0	0	0	0	0	0	0	0	0	0	0	0	0	0	0	0	1	0	95.455	1	1
	1	2	0	0	0	0	0	0	0	0	0	0	0	0	0	0	0	0	1	0	95.51	1	1
	1	3	0	0	0	0	0	0	0	0	0	0	0	0	0	0	0	0	1	0	95.621	1	1
	1	5	0	0	0	0	0	0	0	0	0	0	0	0	0	0	0	0	1	0	95.455	1	1
	1	8	0	0	0	0	0	0	0	0	0	0	0	0	0	0	0	0	1	0	95.566	1	1
	1	13	0	0	0	0	0	0	0	0	0	0	0	0	0	0	0	0	1	0	95.4	1	1
	1	21	0	0	0	0	0	0	0	0	0	0	0	0	0	0	0	0	1	0	95.51	1	1
	1	34	0	0	0	0	0	0	0	0	0	0	0	0	0	0	0	0	1	0	95.51	1	1
	1	55	0	0	0	0	0	0	0	0	0	0	0	0	0	0	0	0	1	0	95.509	1	1
	1	89	0	0	0	0	0	0	0	0	0	0	0	0	0	0	0	0	1	0	95.51	1	1
	2	1	1	0	0	0	0	0	0	0	0	0	0	0	0	0	1	0	0	0	97.672	2	2
	2	2	1	0	0	0	0	0	0	0	0	0	0	0	0	0	1	0	0	0	97.727	2	2
	2	3	1	0	0	0	0	0	0	0	0	0	0	0	0	0	1	0	0	0	97.783	2	2
	2	5	1	0	0	0	0	0	0	0	0	0	0	0	0	0	1	0	0	0	97.672	2	2
	2	8	1	0	0	0	0	0	0	0	0	0	0	0	0	0	1	0	0	0	97.783	2	2
	2	13	1	0	0	0	0	0	0	0	0	0	0	0	0	0	1	0	0	0	97.783	2	2
	2	21	1	0	0	0	0	0	0	0	0	0	0	0	0	0	1	0	0	0	97.838	2	2
	2	34	1	0	0	0	0	0	1	0	0	0	0	0	0	0	0	0	0	0	97.783	2	2
	2	55	1	0	0	0	0	0	0	0	0	0	0	0	0	0	1	0	0	0	97.727	2	2
	2	89	1	0	0	0	0	0	0	0	0	0	0	0	0	0	1	0	0	0	97.672	2	2
	3	1	1	0	0	0	0	0	1	0	0	0	0	0	0	0	0	0	0	1	99.224	3	3
	3	2	1	0	0	0	0	0	1	0	0	0	0	0	0	0	0	0	0	1	99.169	3	3
	3	3	1	0	0	0	0	0	1	0	0	0	0	0	0	0	0	0	0	1	99.169	3	3
	3	5	1	0	0	0	0	0	1	0	0	0	0	0	0	0	0	0	0	1	99.224	3	3
	3	8	1	0	0	0	0	0	1	0	0	0	0	0	0	0	0	0	0	1	99.224	3	3
	3	13	1	0	0	0	0	0	1	0	0	0	0	0	0	0	0	0	0	1	99.279	3	3
	3	21	1	0	0	0	0	0	1	0	0	0	0	0	0	0	0	0	0	1	99.113	3	3
	3	34	1	0	0	0	0	0	1	0	0	0	0	0	0	0	0	0	0	1	99.224	3	3
	3	55	1	0	0	0	0	0	1	0	0	0	0	0	0	0	0	0	0	1	99.279	3	3
	3	89	1	0	0	0	0	0	1	0	0	0	0	0	0	0	0	0	0	1	99.169	3	3
	4	1	1	0	1	0	0	0	1	0	0	0	0	0	0	0	0	0	0	1	99.39	4	4
	4	2	1	0	1	0	0	0	0	0	1	0	0	0	0	0	0	0	0	1	99.39	4	4
	4	3	1	0	1	0	0	0	0	0	1	0	0	0	0	0	0	0	0	1	99.445	4	4
	4	5	1	0	0	0	0	1	1	0	0	0	0	0	0	0	0	0	0	1	99.446	4	4
	4	8	1	0	1	0	0	0	0	0	1	0	0	0	0	0	0	0	0	1	99.446	4	4
	4	13	1	0	1	0	0	0	0	0	1	0	0	0	0	0	0	0	0	1	99.39	4	4
	4	21	1	0	1	0	0	0	0	0	1	0	0	0	0	0	0	0	0	1	99.446	4	4
	4	34	1	0	1	0	0	0	0	0	1	0	0	0	0	0	0	0	0	1	99.612	4	4
	4	55	1	0	0	0	0	1	1	0	0	0	0	0	0	0	0	0	0	1	99.446	4	4
	4	89	1	0	1	0	0	0	0	0	1	0	0	0	0	0	0	0	0	1	99.501	4	4
	5	1	1	0	1	0	0	0	0	0	1	0	0	0	1	0	0	0	0	1	99.556	5	4
	5	2	1	0	1	0	0	0	0	0	1	0	0	0	1	0	0	0	0	1	99.557	5	4
	5	3	1	0	1	0	0	0	1	0	0	0	1	0	0	0	0	0	0	1	99.501	5	4
	5	5	1	0	1	0	0	0	0	0	1	0	0	0	0	0	0	1	0	1	99.612	5	4
	5	8	1	0	1	0	0	0	1	0	0	0	1	0	0	0	0	0	0	1	99.557	5	4
	5	13	1	0	1	0	0	0	0	0	1	0	0	0	0	0	0	1	0	1	99.612	5	4
	5	21	1	0	1	0	0	0	0	0	1	0	0	0	1	0	0	0	0	1	99.667	5	4
	5	34	1	1	1	0	0	0	0	0	1	0	0	0	0	0	0	0	0	1	99.667	5	4
	5	55	1	0	1	0	0	0	1	0	1	0	0	0	0	0	0	0	0	1	99.501	5	4
	5	89	1	0	1	0	0	0	0	0	1	0	0	0	1	0	0	0	0	1	99.612	5	4
	6	1	1	0	1	0	0	0	1	0	0	1	1	0	0	0	0	0	0	1	99.612	6	4
	6	2	1	0	1	0	0	0	1	0	0	0	1	0	0	1	0	0	0	1	99.557	6	4
	6	3	1	0	1	0	0	1	1	0	0	0	1	0	0	0	0	0	0	1	99.556	6	4
	6	5	1	0	1	0	0	0	0	0	1	0	0	0	0	0	0	1	0	1	99.612	5	4
	6	8	1	0	1	0	0	0	1	0	0	0	1	0	0	0	0	1	0	1	99.612	6	4
	6	13	1	0	1	0	0	0	0	0	1	0	0	0	0	0	0	1	0	1	99.612	5	4
	6	21	1	0	1	0	0	0	0	0	1	0	0	0	1	0	0	0	0	1	99.667	5	4
	6	34	1	0	1	0	0	0	1	0	0	0	1	0	1	0	0	0	0	1	99.723	6	4
	6	55	1	0	1	0	0	0	1	0	1	0	0	0	0	0	0	0	0	1	99.501	5	4
	6	89	1	0	1	0	0	0	0	0	1	0	0	0	1	0	0	0	0	1	99.612	5	4
	7	1	1	0	1	0	0	0	1	0	1	0	1	0	1	0	0	0	0	1	99.723	7	4
	7	2	1	0	1	0	0	0	1	0	0	0	1	0	0	1	1	0	0	1	99.668	7	4
	7	3	1	0	1	0	0	0	1	0	1	0	1	0	1	0	0	0	0	1	99.612	7	4
	7	5	1	0	1	0	0	0	1	0	1	0	1	0	0	0	0	1	0	1	99.667	7	4
	7	8	1	0	1	0	1	0	1	0	0	0	1	0	0	1	0	0	0	1	99.667	7	4
	7	13	1	0	1	0	0	0	0	0	1	0	0	0	0	0	0	1	0	1	99.612	5	4
	7	21	1	0	1	0	0	0	1	0	1	0	1	0	1	0	0	0	0	1	99.667	7	4
	7	34	1	0	1	0	0	0	1	0	0	0	1	0	1	0	0	0	0	1	99.723	6	4
	7	55	1	0	1	0	0	0	1	0	1	0	1	0	1	0	0	0	0	1	99.612	7	4
	7	89	1	0	1	0	0	0	1	0	1	0	1	0	1	0	0	0	0	1	99.668	7	4
	8	1	1	0	1	0	0	0	1	0	1	0	1	0	1	0	0	0	0	1	99.723	7	4
	8	2	1	0	1	0	0	1	1	0	1	0	1	0	1	0	0	0	0	1	99.778	8	4
	8	3	1	0	1	0	0	1	1	0	1	0	1	0	1	0	0	0	0	1	99.723	8	4
	8	5	1	0	1	0	0	0	1	0	1	0	1	0	0	0	0	1	0	1	99.667	7	4
	8	8	1	0	1	0	1	0	1	0	0	0	1	0	0	1	0	0	0	1	99.667	7	4
	8	13	1	0	1	0	0	1	1	0	1	0	1	0	0	0	0	1	0	1	99.668	8	4
	8	21	1	0	1	0	0	0	1	0	1	0	1	0	1	0	0	0	0	1	99.667	7	4
	8	34	1	0	1	0	0	0	1	0	0	0	1	0	1	0	0	0	0	1	99.723	6	4
	8	55	1	0	1	0	0	0	1	0	1	0	1	0	1	0	0	0	0	1	99.612	7	4
	8	89	1	0	1	0	0	0	1	0	1	0	1	0	1	0	0	0	0	1	99.668	7	4
	9	1	1	0	1	0	0	0	1	0	1	0	1	0	1	0	0	0	0	1	99.723	7	4
	9	2	1	0	1	0	0	1	1	0	1	0	1	0	1	0	0	0	0	1	99.778	8	4
	9	3	1	0	1	0	0	1	1	0	1	0	1	0	1	0	0	0	0	1	99.723	8	4
	9	5	1	0	1	0	0	0	1	0	1	0	1	0	0	0	0	1	0	1	99.667	7	4
	9	8	1	0	1	0	1	0	1	0	0	1	1	1	0	0	1	0	0	1	99.723	9	4
	9	13	1	0	1	0	0	1	1	0	1	0	1	0	0	0	0	1	0	1	99.668	8	4
	9	21	1	0	1	0	0	0	1	0	1	0	1	0	1	0	0	0	0	1	99.667	7	4
	9	34	1	0	1	0	0	0	1	0	0	0	1	0	1	0	0	0	0	1	99.723	6	4
	9	55	1	1	1	0	0	0	1	0	0	1	1	1	0	0	1	0	0	1	99.612	9	4
	9	89	1	0	1	0	0	0	1	0	1	0	1	0	1	0	0	0	0	1	99.668	7	4
	10	1	1	0	1	0	0	0	1	0	1	0	1	0	1	0	0	0	0	1	99.723	7	4
	10	2	1	0	1	0	0	1	1	0	1	0	1	0	1	0	0	0	0	1	99.778	8	4
	10	3	1	0	1	0	0	1	1	0	1	0	1	0	1	0	0	0	0	1	99.723	8	4
	10	5	1	0	1	0	0	0	1	0	1	0	1	0	0	0	0	1	0	1	99.667	7	4
	10	8	1	0	1	0	1	0	1	0	0	1	1	1	0	0	1	0	0	1	99.723	9	4
	10	13	1	0	1	0	0	1	1	0	1	0	1	0	0	0	0	1	0	1	99.668	8	4
	10	21	1	0	1	0	0	0	1	0	1	0	1	0	1	0	0	0	0	1	99.667	7	4
	10	34	1	0	1	0	0	0	1	0	0	0	1	0	1	0	0	0	0	1	99.723	6	4
	10	55	1	0	1	0	0	0	1	0	1	0	1	0	0	1	1	1	1	1	99.667	10	4
	10	89	1	0	1	0	0	0	1	0	1	0	1	0	1	0	0	0	0	1	99.668	7	4
																		Legends: 1 = feature selected; 0 = feature not selected; values deviating from the general trend and are lower than maximum threshold have been italicised
			#Accuracy values represent the average outcome of five-fold cross validation.

### Sheet: poly
Synergistic 3D, multispectral, and thermal image analysis via supervised machine learning for improved detection of root rot symptoms in hydroponically-grown flat-leaf parsley
Avinash Agarwal1,5*, Filipe de Jesus Colwell2, Julian Bello Rodriguez1, Sarah Sommer1, Monica Barman4, Viviana Andrea Correa Galvis2, Tom R. Hill3, Neil Boonham1, Ankush Prashar1*
1School of Natural and Environmental Sciences, Newcastle University, Newcastle upon Tyne, UK
2Crop Science R&D Division, Infarm - Indoor Urban Farming B.V., The Netherlands
3Faculty of Medical Sciences, Newcastle University, Newcastle upon Tyne, UK
4Science Support Platform, Leibniz Institute of Vegetable and Ornamental Crops (IGZ), Großbeeren, Germany
5Institute for Bio- and Geosciences: Plant Sciences (IBG-2), Forschungszentrum Jülich GmbH, Jülich, Germany
	Feature co-occurrence matrix; kernel: polynomial
		Feature type ->	Temporal			Morphometric								Spectral						Thermal		Model metrics
	Max_features	Rand_state	DPT	DB	Ht_m	LAI	LInc	LPD	GLI	Hue	NDVI	NPCI	PSRI	R	G	NIR	G/R	GMR	AGRI	Temp	Accuracy#	Features	Feature categories
	1	1	0	0	0	0	0	0	0	0	0	0	0	0	0	0	0	0	1	0	93.515	1	1
	1	2	0	0	0	0	0	0	0	0	0	0	0	0	0	0	0	0	1	0	93.625	1	1
	1	3	0	0	0	0	0	0	0	0	0	0	0	0	0	0	0	0	1	0	93.681	1	1
	1	5	0	0	0	0	0	0	0	0	0	0	0	0	0	0	0	0	1	0	93.625	1	1
	1	8	0	0	0	0	0	0	0	0	0	0	0	0	0	0	0	0	1	0	93.626	1	1
	1	13	0	0	0	0	0	0	0	0	0	0	0	0	0	0	0	0	1	0	93.404	1	1
	1	21	0	0	0	0	0	0	0	0	0	0	0	0	0	0	0	0	1	0	93.625	1	1
	1	34	0	0	0	0	0	0	0	0	0	0	0	0	0	0	0	0	1	0	93.626	1	1
	1	55	0	0	0	0	0	0	0	0	0	0	0	0	0	0	0	0	1	0	93.625	1	1
	1	89	0	0	0	0	0	0	0	0	0	0	0	0	0	0	0	0	1	0	93.57	1	1
	2	1	1	0	0	0	0	0	0	0	1	0	0	0	0	0	0	0	0	0	97.95	2	2
	2	2	1	0	0	0	0	0	0	0	1	0	0	0	0	0	0	0	0	0	97.894	2	2
	2	3	1	0	0	0	0	0	0	0	1	0	0	0	0	0	0	0	0	0	97.949	2	2
	2	5	1	0	0	0	0	0	0	0	1	0	0	0	0	0	0	0	0	0	98.004	2	2
	2	8	1	0	0	0	0	0	0	0	1	0	0	0	0	0	0	0	0	0	97.838	2	2
	2	13	1	0	0	0	0	0	0	0	1	0	0	0	0	0	0	0	0	0	97.894	2	2
	2	21	1	0	0	0	0	0	0	0	1	0	0	0	0	0	0	0	0	0	98.059	2	2
	2	34	1	0	0	0	0	0	0	0	1	0	0	0	0	0	0	0	0	0	97.949	2	2
	2	55	1	0	0	0	0	0	0	0	1	0	0	0	0	0	0	0	0	0	97.894	2	2
	2	89	1	0	0	0	0	0	0	0	1	0	0	0	0	0	0	0	0	0	97.894	2	2
	3	1	1	0	0	0	0	0	1	0	0	0	0	0	0	0	0	0	0	1	99.113	3	3
	3	2	1	0	0	0	0	0	1	0	0	0	0	0	0	0	0	0	0	1	99.224	3	3
	3	3	1	0	0	0	0	0	1	0	0	0	0	0	0	0	0	0	0	1	99.113	3	3
	3	5	1	0	0	0	0	0	1	0	0	0	0	0	0	0	0	0	0	1	99.058	3	3
	3	8	1	0	0	0	0	0	1	0	0	0	0	0	0	0	0	0	0	1	99.113	3	3
	3	13	1	0	0	0	0	0	1	0	0	0	0	0	0	0	0	0	0	1	99.002	3	3
	3	21	1	0	0	0	0	0	1	0	0	0	0	0	0	0	0	0	0	1	99.113	3	3
	3	34	1	0	0	0	0	0	1	0	0	0	0	0	0	0	0	0	0	1	99.058	3	3
	3	55	1	0	0	0	0	0	0	0	1	0	0	0	0	0	0	0	0	1	99.169	3	3
	3	89	1	0	0	0	0	0	1	0	0	0	0	0	0	0	0	0	0	1	99.057	3	3
	4	1	1	0	0	0	0	0	1	1	0	0	0	0	0	0	0	0	0	1	99.168	4	3
	4	2	1	0	0	0	0	0	1	0	0	0	0	0	0	0	0	0	0	1	99.224	3	3
	4	3	1	0	0	0	0	0	1	0	0	0	0	1	0	0	0	0	0	1	99.169	4	3
	4	5	1	0	0	0	0	0	1	1	0	0	0	0	0	0	0	0	0	1	99.224	4	3
	4	8	1	0	0	0	1	0	1	0	0	0	1	0	0	0	0	0	0	0	99.224	4	3
	4	13	1	0	0	0	0	0	1	1	0	0	0	0	0	0	0	0	0	1	99.224	4	3
	4	21	1	0	0	0	0	0	1	0	0	0	0	0	1	0	0	0	0	1	99.224	4	3
	4	34	1	0	0	0	0	0	1	0	1	0	0	0	0	0	0	0	0	1	99.224	4	3
	4	55	1	0	0	0	0	0	0	0	1	0	0	0	0	0	0	0	0	1	99.169	3	3
	4	89	1	0	0	0	0	0	1	0	1	0	0	0	0	0	0	0	0	1	99.224	4	3
	5	1	1	0	1	0	0	0	1	0	1	0	0	0	0	0	0	0	0	1	99.39	5	4
	5	2	1	0	1	0	0	0	0	0	1	0	0	1	0	0	0	0	0	1	99.446	5	4
	5	3	1	0	1	0	0	0	1	0	0	0	1	0	0	0	0	0	0	1	99.501	5	4
	5	5	1	0	1	0	0	0	1	0	0	0	1	0	0	0	0	0	0	1	99.501	5	4
	5	8	1	0	0	0	1	0	1	0	1	0	0	0	0	0	0	0	0	1	99.501	5	4
	5	13	1	0	1	0	0	0	0	0	1	0	1	0	0	0	0	0	0	1	99.446	5	4
	5	21	1	0	1	0	0	0	1	0	1	0	0	0	0	0	0	0	0	1	99.501	5	4
	5	34	1	1	0	0	0	0	1	0	0	0	1	0	0	0	0	0	0	1	99.39	5	4
	5	55	1	0	1	0	0	0	1	0	1	0	0	0	0	0	0	0	0	1	99.501	5	4
	5	89	1	0	1	0	0	0	0	0	1	0	0	1	0	0	0	0	0	1	99.446	5	4
	6	1	1	0	1	0	0	0	1	0	0	0	1	1	0	0	0	0	0	1	99.501	6	4
	6	2	1	0	1	0	0	0	1	0	1	0	1	0	0	0	0	0	0	1	99.501	6	4
	6	3	1	0	1	0	0	0	1	0	0	0	1	0	0	0	0	0	0	1	99.501	5	4
	6	5	1	0	1	0	0	0	1	1	0	0	1	0	0	0	0	0	0	1	99.557	6	4
	6	8	1	0	0	0	1	0	1	0	1	0	0	0	0	0	0	0	0	1	99.501	5	4
	6	13	1	0	1	0	0	0	1	0	1	0	1	0	0	0	0	0	0	1	99.501	6	4
	6	21	1	0	1	0	0	0	1	1	0	0	1	0	0	0	0	0	0	1	99.501	6	4
	6	34	1	0	1	0	0	0	1	1	0	0	1	0	0	0	0	0	0	1	99.501	6	4
	6	55	1	0	1	0	0	0	1	1	0	0	1	0	0	0	0	0	0	1	99.556	6	4
	6	89	1	0	1	0	0	0	1	0	1	0	1	0	0	0	0	0	0	1	99.501	6	4
	7	1	1	0	1	0	0	0	1	1	1	0	1	0	0	0	0	0	0	1	99.557	7	4
	7	2	1	0	1	0	1	0	1	1	1	0	0	0	0	0	0	0	0	1	99.501	7	4
	7	3	1	0	1	0	1	0	1	0	1	0	0	1	0	0	0	0	0	1	99.557	7	4
	7	5	1	0	1	0	0	0	1	0	0	1	1	0	0	0	0	1	0	1	99.612	7	4
	7	8	1	0	1	0	1	0	1	0	1	0	0	0	0	0	0	1	0	1	99.557	7	4
	7	13	1	0	1	0	1	0	1	0	1	0	0	1	0	0	0	0	0	1	99.557	7	4
	7	21	1	0	1	0	0	0	1	1	1	0	1	0	0	0	0	0	0	1	99.556	7	4
	7	34	1	0	1	0	0	0	1	0	0	1	1	0	0	0	0	1	0	1	99.612	7	4
	7	55	1	0	1	0	0	0	1	1	0	0	1	0	0	0	0	0	0	1	99.556	6	4
	7	89	1	0	1	0	0	0	1	1	1	0	1	0	0	0	0	0	0	1	99.557	7	4
	8	1	1	0	1	0	0	0	1	1	1	0	1	0	0	0	0	0	0	1	99.557	7	4
	8	2	1	0	1	1	0	0	1	0	0	1	1	0	0	0	0	1	0	1	99.612	8	4
	8	3	1	0	1	0	1	0	1	0	1	0	0	1	0	0	0	0	0	1	99.557	7	4
	8	5	1	0	1	0	0	0	1	0	0	1	1	0	0	0	0	1	0	1	99.612	7	4
	8	8	1	0	1	0	1	0	1	0	1	0	0	0	0	0	0	1	0	1	99.557	7	4
	8	13	1	0	1	0	1	0	1	0	1	0	0	1	0	0	0	0	0	1	99.557	7	4
	8	21	1	0	1	0	0	0	1	1	0	1	1	0	0	0	0	1	0	1	99.612	8	4
	8	34	1	0	1	0	0	0	1	1	0	1	1	0	0	0	0	1	0	1	99.612	8	4
	8	55	1	0	1	0	0	0	1	1	0	0	1	0	0	0	0	0	0	1	99.556	6	4
	8	89	1	0	1	0	0	0	1	1	1	0	1	0	0	0	0	0	0	1	99.557	7	4
	9	1	1	0	1	0	0	0	1	1	1	0	1	0	0	0	0	0	0	1	99.557	7	4
	9	2	1	0	1	1	0	0	1	0	0	1	1	0	0	0	0	1	0	1	99.612	8	4
	9	3	1	0	1	1	1	0	1	1	0	1	0	0	0	0	0	1	0	1	99.612	9	4
	9	5	1	0	1	0	0	0	1	0	0	1	1	0	0	0	0	1	0	1	99.612	7	4
	9	8	1	0	1	0	1	0	1	0	1	0	0	0	0	0	0	1	0	1	99.557	7	4
	9	13	1	0	1	0	1	0	1	0	1	0	0	1	0	0	0	0	0	1	99.557	7	4
	9	21	1	0	1	1	1	0	1	0	0	1	1	0	0	0	0	1	0	1	99.612	9	4
	9	34	1	0	1	1	1	0	0	0	1	1	1	0	0	0	0	1	0	1	99.667	9	4
	9	55	1	0	1	0	0	0	1	1	0	0	1	0	0	0	0	0	0	1	99.556	6	4
	9	89	1	0	1	0	0	0	1	1	1	0	1	0	0	0	0	0	0	1	99.557	7	4
	10	1	1	0	1	0	1	0	1	0	1	1	1	0	0	1	0	1	0	1	99.667	10	4
	10	2	1	1	1	1	0	0	1	1	1	1	0	0	0	0	0	1	0	1	99.668	10	4
	10	3	1	1	1	1	0	0	1	0	1	1	1	0	0	0	0	1	0	1	99.612	10	4
	10	5	1	1	1	1	0	0	1	0	1	1	1	0	0	0	0	1	0	1	99.667	10	4
	10	8	1	0	1	0	1	0	1	1	0	1	1	0	0	1	0	1	0	1	99.612	10	4
	10	13	1	0	1	1	1	0	1	0	1	1	0	0	0	1	0	1	0	1	99.667	10	4
	10	21	1	0	1	1	1	0	1	0	0	1	1	0	0	0	0	1	0	1	99.612	9	4
	10	34	1	0	1	1	1	0	0	0	1	1	1	0	0	0	0	1	0	1	99.667	9	4
	10	55	1	1	1	1	0	1	1	0	1	0	1	0	0	0	0	1	0	1	99.612	10	4
	10	89	1	0	1	1	1	0	1	0	1	1	0	0	0	1	0	1	0	1	99.612	10	4
																		Legends: 1 = feature selected; 0 = feature not selected; values deviating from the general trend and are lower than maximum threshold have been italicised
			#Accuracy values represent the average outcome of five-fold cross validation.

### Sheet: rbf
Synergistic 3D, multispectral, and thermal image analysis via supervised machine learning for improved detection of root rot symptoms in hydroponically-grown flat-leaf parsley
Avinash Agarwal1,5*, Filipe de Jesus Colwell2, Julian Bello Rodriguez1, Sarah Sommer1, Monica Barman4, Viviana Andrea Correa Galvis2, Tom R. Hill3, Neil Boonham1, Ankush Prashar1*
1School of Natural and Environmental Sciences, Newcastle University, Newcastle upon Tyne, UK
2Crop Science R&D Division, Infarm - Indoor Urban Farming B.V., The Netherlands
3Faculty of Medical Sciences, Newcastle University, Newcastle upon Tyne, UK
4Science Support Platform, Leibniz Institute of Vegetable and Ornamental Crops (IGZ), Großbeeren, Germany
5Institute for Bio- and Geosciences: Plant Sciences (IBG-2), Forschungszentrum Jülich GmbH, Jülich, Germany
	Feature co-occurrence matrix; kernel: rbf
		Feature type ->	Temporal			Morphometric								Spectral						Thermal		Model metrics
	Max_features	Rand_state	DPT	DB	Ht_m	LAI	LInc	LPD	GLI	Hue	NDVI	NPCI	PSRI	R	G	NIR	G/R	GMR	AGRI	Temp	Accuracy#	Features	Feature categories
	1	1	0	0	0	0	0	0	0	0	0	0	0	0	0	0	0	0	1	0	95.344	1	1
	1	2	0	0	0	0	0	0	0	0	0	0	0	0	0	0	0	0	1	0	95.344	1	1
	1	3	0	0	0	0	0	0	0	0	0	0	0	0	0	0	0	0	1	0	95.565	1	1
	1	5	0	0	0	0	0	0	0	0	0	0	0	0	0	0	0	0	1	0	95.51	1	1
	1	8	0	0	0	0	0	0	0	0	0	0	0	0	0	0	0	0	1	0	95.566	1	1
	1	13	0	0	0	0	0	0	0	0	0	0	0	0	0	0	0	0	1	0	95.455	1	1
	1	21	0	0	0	0	0	0	0	0	0	0	0	0	0	0	0	0	1	0	95.399	1	1
	1	34	0	0	0	0	0	0	0	0	0	0	0	0	0	0	0	0	1	0	95.455	1	1
	1	55	0	0	0	0	0	0	0	0	0	0	0	0	0	0	0	0	1	0	95.564	1	1
	1	89	0	0	0	0	0	0	0	0	0	0	0	0	0	0	0	0	1	0	95.454	1	1
	2	1	1	0	0	0	0	0	1	0	0	0	0	0	0	0	0	0	0	0	98.393	2	2
	2	2	1	0	0	0	0	0	1	0	0	0	0	0	0	0	0	0	0	0	98.559	2	2
	2	3	1	0	0	0	0	0	1	0	0	0	0	0	0	0	0	0	0	0	98.559	2	2
	2	5	1	0	0	0	0	0	1	0	0	0	0	0	0	0	0	0	0	0	98.614	2	2
	2	8	1	0	0	0	0	0	1	0	0	0	0	0	0	0	0	0	0	0	98.448	2	2
	2	13	1	0	0	0	0	0	1	0	0	0	0	0	0	0	0	0	0	0	98.614	2	2
	2	21	1	0	0	0	0	0	1	0	0	0	0	0	0	0	0	0	0	0	98.559	2	2
	2	34	1	0	0	0	0	0	1	0	0	0	0	0	0	0	0	0	0	0	98.448	2	2
	2	55	1	0	0	0	0	0	1	0	0	0	0	0	0	0	0	0	0	0	98.504	2	2
	2	89	1	0	0	0	0	0	1	0	0	0	0	0	0	0	0	0	0	0	98.559	2	2
	3	1	1	0	0	0	0	0	1	0	0	0	1	0	0	0	0	0	0	0	99.224	3	2
	3	2	1	0	0	0	0	0	1	0	0	0	0	0	0	0	0	0	0	1	99.28	3	3
	3	3	1	0	0	0	0	0	1	0	0	0	0	0	0	0	0	0	0	1	99.28	3	3
	3	5	1	0	0	0	0	0	1	0	0	0	0	0	0	0	0	0	0	1	99.335	3	3
	3	8	1	0	0	0	0	0	1	0	0	0	0	0	0	0	0	0	0	1	99.335	3	3
	3	13	1	0	0	0	0	0	0	0	1	0	0	0	0	0	0	0	0	1	99.335	3	3
	3	21	1	0	0	0	0	0	1	0	0	0	0	0	0	0	0	0	0	1	99.224	3	3
	3	34	1	0	0	0	0	0	1	0	0	0	0	0	0	0	0	0	0	1	99.335	3	3
	3	55	1	0	0	0	0	0	0	0	1	0	0	0	0	0	0	0	0	1	99.335	3	3
	3	89	1	0	0	0	0	0	1	0	0	0	0	0	0	0	0	0	0	1	99.279	3	3
	4	1	1	0	0	0	0	0	1	0	0	0	1	0	0	0	0	0	0	1	99.446	4	3
	4	2	1	0	0	0	0	0	1	0	0	0	1	0	0	0	0	0	0	1	99.501	4	3
	4	3	1	0	0	0	0	0	1	0	1	0	0	0	0	0	0	0	0	1	99.501	4	3
	4	5	1	0	1	0	0	0	0	0	1	0	0	0	0	0	0	0	0	1	99.446	4	4
	4	8	1	0	1	0	0	0	0	0	1	0	0	0	0	0	0	0	0	1	99.446	4	4
	4	13	1	0	0	0	0	0	1	0	1	0	0	0	0	0	0	0	0	1	99.501	4	3
	4	21	1	0	1	0	0	0	0	0	1	0	0	0	0	0	0	0	0	1	99.501	4	4
	4	34	1	0	0	0	0	0	1	0	1	0	0	0	0	0	0	0	0	1	99.501	4	3
	4	55	1	0	0	1	0	0	1	0	0	0	0	0	0	0	0	0	0	1	99.446	4	4
	4	89	1	0	0	0	0	0	1	0	0	0	1	0	0	0	0	0	0	1	99.446	4	3
	5	1	1	0	0	0	0	0	1	0	0	0	1	0	1	0	0	0	0	1	99.501	5	4
	5	2	1	0	0	0	1	0	1	0	1	0	0	0	0	0	0	0	0	1	99.668	5	4
	5	3	1	0	1	1	0	0	0	0	0	0	0	1	0	0	0	0	0	1	99.557	5	4
	5	5	1	0	1	1	0	0	0	0	0	0	0	1	0	0	0	0	0	1	99.557	5	4
	5	8	1	0	0	0	1	0	1	0	1	0	0	0	0	0	0	0	0	1	99.612	5	4
	5	13	1	0	1	1	0	0	1	0	0	0	0	0	0	0	0	0	0	1	99.557	5	4
	5	21	1	0	1	0	0	0	1	0	0	0	1	0	0	0	0	0	0	1	99.556	5	4
	5	34	1	0	1	0	0	0	0	0	1	0	0	0	0	1	0	0	0	1	99.612	5	4
	5	55	1	0	0	0	1	0	1	0	1	0	0	0	0	0	0	0	0	1	99.556	5	4
	5	89	1	0	1	0	0	0	0	0	1	0	0	0	0	1	0	0	0	1	99.668	5	4
	6	1	1	0	1	1	0	0	1	0	0	0	0	0	0	0	1	0	0	1	99.612	6	4
	6	2	1	0	0	0	1	0	1	0	1	0	0	0	0	0	0	0	0	1	99.668	5	4
	6	3	1	1	0	1	0	0	1	0	0	0	0	0	1	0	0	0	0	1	99.612	6	4
	6	5	1	0	1	1	0	0	1	0	0	0	0	0	0	1	0	0	0	1	99.667	6	4
	6	8	1	0	1	1	0	0	1	0	0	0	0	1	0	0	0	0	0	1	99.612	6	4
	6	13	1	0	1	1	0	1	1	0	0	0	0	0	0	0	0	0	0	1	99.612	6	4
	6	21	1	0	1	1	0	0	0	0	1	0	0	1	0	0	0	0	0	1	99.667	6	4
	6	34	1	0	1	1	0	0	0	0	1	0	0	0	0	1	0	0	0	1	99.723	6	4
	6	55	1	0	1	1	0	0	1	0	0	0	0	0	1	0	0	0	0	1	99.612	6	4
	6	89	1	0	1	1	0	0	1	0	0	0	0	1	0	0	0	0	0	1	99.723	6	4
	7	1	1	0	1	0	0	0	1	0	0	1	1	1	0	0	0	0	0	1	99.667	7	4
	7	2	1	0	1	1	0	0	1	0	0	1	0	0	1	0	0	0	0	1	99.668	7	4
	7	3	1	1	0	1	0	0	1	0	0	0	0	0	1	0	0	0	0	1	99.612	6	4
	7	5	1	0	1	1	0	0	1	0	0	0	0	0	0	1	0	0	0	1	99.667	6	4
	7	8	1	0	1	1	0	1	1	0	0	0	0	1	0	0	0	0	0	1	99.667	7	4
	7	13	1	1	1	1	0	0	0	0	1	0	0	1	0	0	0	0	0	1	99.667	7	4
	7	21	1	0	1	1	0	0	0	0	0	1	1	1	0	0	0	0	0	1	99.723	7	4
	7	34	1	0	1	1	0	0	0	0	1	0	0	0	0	1	0	0	0	1	99.723	6	4
	7	55	1	0	1	1	1	0	1	0	0	0	0	0	0	0	1	0	0	1	99.667	7	4
	7	89	1	0	1	1	0	0	1	0	0	0	0	1	0	0	0	0	0	1	99.723	6	4
	8	1	1	0	1	0	0	0	1	0	0	1	1	1	0	0	0	0	0	1	99.667	7	4
	8	2	1	0	1	1	1	0	1	0	0	1	0	0	0	0	1	0	0	1	99.723	8	4
	8	3	1	0	1	1	0	0	1	1	0	0	0	1	0	1	0	0	0	1	99.668	8	4
	8	5	1	0	1	1	0	0	1	0	0	0	0	0	0	1	0	0	0	1	99.667	6	4
	8	8	1	0	1	1	0	1	1	0	0	0	0	1	0	0	0	0	0	1	99.667	7	4
	8	13	1	1	1	1	0	0	0	0	1	0	0	1	0	0	0	0	0	1	99.667	7	4
	8	21	1	0	1	1	0	0	0	0	0	1	1	1	0	0	0	0	0	1	99.723	7	4
	8	34	1	0	1	1	0	0	0	0	1	0	0	0	0	1	0	0	0	1	99.723	6	4
	8	55	1	0	1	1	1	0	1	0	0	0	0	0	0	0	1	0	0	1	99.667	7	4
	8	89	1	0	1	1	0	0	1	0	0	0	0	1	0	0	0	0	0	1	99.723	6	4
	9	1	1	0	1	0	0	0	1	0	0	1	1	1	0	0	0	0	0	1	99.667	7	4
	9	2	1	0	1	1	1	0	1	0	0	1	0	0	0	0	1	0	0	1	99.723	8	4
	9	3	1	0	1	1	0	0	1	1	0	0	0	1	0	1	0	0	0	1	99.668	8	4
	9	5	1	0	1	1	0	0	1	0	0	0	0	0	0	1	0	0	0	1	99.667	6	4
	9	8	1	0	1	1	0	1	1	0	0	0	0	1	0	0	0	0	0	1	99.667	7	4
	9	13	1	0	1	1	0	1	1	0	1	0	0	1	0	0	1	0	0	1	99.668	9	4
	9	21	1	0	1	1	0	0	0	0	0	1	1	1	0	0	0	0	0	1	99.723	7	4
	9	34	1	0	1	1	0	0	0	0	1	0	0	0	0	1	0	0	0	1	99.723	6	4
	9	55	1	0	1	1	0	1	1	0	0	1	1	0	0	0	1	0	0	1	99.723	9	4
	9	89	1	0	1	1	0	0	1	0	0	0	0	1	0	0	0	0	0	1	99.723	6	4
	10	1	1	0	1	0	0	0	1	0	0	1	1	1	0	0	0	0	0	1	99.667	7	4
	10	2	1	0	1	1	1	0	1	0	0	1	0	0	0	0	1	0	0	1	99.723	8	4
	10	3	1	0	1	1	0	0	1	1	0	0	0	1	0	1	0	0	0	1	99.668	8	4
	10	5	1	0	1	1	0	0	1	0	0	0	0	0	0	1	0	0	0	1	99.667	6	4
	10	8	1	0	1	1	0	1	1	0	0	0	0	1	0	0	0	0	0	1	99.667	7	4
	10	13	1	0	1	1	0	1	1	0	1	0	0	1	0	0	1	0	0	1	99.668	9	4
	10	21	1	0	1	1	0	0	0	0	0	1	1	1	0	0	0	0	0	1	99.723	7	4
	10	34	1	0	1	1	0	0	0	0	1	0	0	0	0	1	0	0	0	1	99.723	6	4
	10	55	1	0	1	1	0	1	1	0	0	1	1	0	0	0	1	0	0	1	99.723	9	4
	10	89	1	0	1	1	0	0	1	0	0	0	0	1	0	0	0	0	0	1	99.723	6	4
																		Legends: 1 = feature selected; 0 = feature not selected; values deviating from the general trend and are lower than maximum threshold have been italicised
			#Accuracy values represent the average outcome of five-fold cross validation.
